# Generation and characterisation of an *Arabidopsis thaliana f3h*/*fls1*/*ans* triple mutant that accumulates eriodictyol derivatives

**DOI:** 10.1101/2023.09.21.558826

**Authors:** Hanna Marie Schilbert, Mareike Busche, Vania Sáez, Andrea Angeli, Bernd Weisshaar, Stefan Martens, Ralf Stracke

## Abstract

**Background:** Flavonoids are plant specialised metabolites, which derive from phenylalanine and acetate metabolism. They possess a variety of beneficial characteristics for plants and humans. Several modification steps in the synthesis of tricyclic flavonoids cause for the amazing diversity of flavonoids in plants. The 2-oxoglutarate-dependent dioxygenases (2-ODDs) flavanone 3-hydroxylase (F3H, synonym FHT), flavonol synthase (FLS) and anthocyanidin synthase (ANS, synonym leucoanthocyanidin dioxigenase (LDOX)), catalyse oxidative modifications to the central C ring. They are highly similar and have been shown to catalyse, at least in part, each other’s reactions. FLS and ANS have been identified as bifunctional enzymes in many species, including *Arabidopsis thaliana*, stressing the capability of plants to bypass missing or mutated reaction steps on the way to flavonoid production. However, little is known about such bypass reactions and the flavonoid composition of plants lacking all three central flavonoid 2-ODDs.

**Results:** To address this issue, we generated a *f3h*/*fls1*/*ans* mutant, as well as the corresponding double mutants and investigated the flavonoid composition of this mutant collection. The *f3h*/*fls1*/*ans* mutant was further characterised at the genomic level by analysis of a nanopore DNA sequencing generated genome sequence assembly and at the transcriptomic level by RNA-Seq analysis. The mutant collection established, including the novel double mutants *f3h*/*fls1* and *f3h*/*ans*, was used to validate and analyse the multifunctionalities of F3H, FLS1, and ANS *in planta*. Metabolite analyses revealed the accumulation of eriodictyol and additional glycosylated derivatives in mutants carrying the *f3h* mutant allele, resulting from the conversion of naringenin to eriodictyol by flavonoid 3’-hydroxylase (F3’H) activity.

****Conclusions**:** We describe the *in planta* multifunctionality of the three central flavonoid 2-ODDs from *A. thaliana* and identify a bypass in the *f3h*/*fls1*/*ans* triple mutant that leads to the formation of eriodictyol derivatives. As (homo-)eriodictyols are known as bitter taste maskers, the annotated eriodictyol (derivatives) and in particular the observations made on their *in planta* production, could provide valuable insights for creating of novel food supplements.
