## Supplementary Table S3 for "Generation and characterisation of an *Arabidopsis thaliana f3h*/*fls1*/*ans* triple mutant that accumulates eriodictyol derivatives"

### Sheet: UPLC‑MS-MS MRM
Supplementary Table S3: Polyphenol quantification in siliques of A. thaliana wildtypes and 2-ODD mutants. The mean polyphenol concentration in mg/100 g dry weight and standard deviation of four biological replicates quantified by targeted ultra performance liquid chromatography - multiple reaction monitoring mass spectrometry (UPLC‑MS/MS MRM) are listed.
compound	Col-0	Nö-0	chs	f3h	fls1	ans	f3h/fls1	f3h/ans	fls1/ans	f3h/fls1/ans
2.5-diOH-benzoic acid	1.97 ± 1.19	1.86 ± 0.48	3.75 ± 1.26	3.54 ± 0.55	2.01 ± 0.26	3.62 ± 0.97	2.07 ± 0.28	1.95 ± 0.76	2.51 ± 0.3	2.28 ± 0.49
p-coumaric acid	1.02 ± 0.59	0.59 ± 0.11	18.6 ± 4.14	0.35 ± 0.11	1.3 ± 0.42	0.55 ± 0.09	0.17 ± 0.11	0 ± 0	0 ± 0	0 ± 0
ferulic acid	0.16 ± 0.09	0.37 ± 0.11	7.27 ± 0.97	0.14 ± 0.16	0.53 ± 0.41	0.16 ± 0.1	0.28 ± 0.07	0.06 ± 0.11	0.21 ± 0.14	0.41 ± 0.1
naringenin	0.05 ± 0.03	0.05 ± 0.01	0 ± 0	0.12 ± 0.02	0.04 ± 0.01	0.08 ± 0.02	0.14 ± 0.02	0.1 ± 0.05	0.04 ± 0.01	0.09 ± 0.01
eriodictyol	0.14 ± 0.18	0.03 ± 0.06	0 ± 0	17.02 ± 3.31	0.06 ± 0.11	0 ± 0	30.04 ± 8.98	45.72 ± 6.42	0 ± 0	44.19 ± 14.52
dihydrokaempferol	0.05 ± 0.03	0.05 ± 0	0.01 ± 0.03	1.77 ± 0.89	0.06 ± 0.06	0.06 ± 0.01	4.21 ± 1.21	5.26 ± 0.79	0.29 ± 0.16	5.11 ± 3.38
kaempferol-3-glucoside	0.06 ± 0.05	0.22 ± 0.05	0.04 ± 0.03	0.05 ± 0.01	0.04 ± 0.01	0.13 ± 0.02	0.02 ± 0.03	0.08 ± 0.02	0.04 ± 0.02	0.03 ± 0.02
dihydroquercetin	0.16 ± 0.09	0 ± 0	0 ± 0	0.22 ± 0.15	22.19 ± 25.69	14.3 ± 1.71	1.58 ± 0.19	0.17 ± 0.33	184.46 ± 13.01	2.86 ± 0.27
quercetin	1.48 ± 0.88	2.24 ± 0.29	0 ± 0	0.23 ± 0.15	0.3 ± 0.1	6.49 ± 0.88	0.18 ± 0.12	0.27 ± 0.21	0.66 ± 0.12	0 ± 0
quercetin-3-glucoside	0.67 ± 0.38	1.54 ± 0.42	0 ± 0	0 ± 0	0 ± 0	3.37 ± 0.56	0 ± 0	0 ± 0	0 ± 0	0 ± 0
quercetin-3-rhamnoside	186.03 ± 104.35	240.06 ± 25.49	0.16 ± 0.17	16.2 ± 2.44	5.24 ± 1.67	316.69 ± 38.17	0.12 ± 0.05	23.43 ± 3.89	3.13 ± 0.36	0.02 ± 0.02
quercetin-4-glucoside	0.03 ± 0.02	0.02 ± 0.03	0.02 ± 0.03	0.02 ± 0.03	0.02 ± 0.02	0.01 ± 0.02	0.01 ± 0.02	0.05 ± 0.03	0.03 ± 0.03	0.03 ± 0.02
quercetin-3-rutinoside	0.38 ± 0.23	0.55 ± 0.13	0.07 ± 0.08	0.61 ± 1.11	0.09 ± 0.06	0.89 ± 0.07	0 ± 0	0 ± 0	0 ± 0	0 ± 0
isorhamnetin-3-rutinoside	0 ± 0.01	0.01 ± 0.01	0.02 ± 0	0.02 ± 0	0.02 ± 0.03	0.01 ± 0.01	0.02 ± 0.01	0.02 ± 0.01	0.04 ± 0.02	0.03 ± 0.03
epicatechin	79.93 ± 45.75	110.76 ± 14.12	0 ± 0	0.36 ± 0.27	91.09 ± 11.71	0 ± 0	0.67 ± 0.23	0 ± 0	0 ± 0	0 ± 0
procyanidin B2 + B4	16.21 ± 9.38	27.87 ± 4.9	0 ± 0	0.29 ± 0.02	22.96 ± 5.16	0.05 ± 0.11	0.23 ± 0.03	0.31 ± 0.11	0.3 ± 0.02	0.17 ± 0.11
procyanidin B3	23.88 ± 13.81	41.01 ± 7.09	0.27 ± 0.54	0.87 ± 0.07	33.85 ± 7.62	0.47 ± 0.31	0.69 ± 0.1	0.44 ± 0.54	0.89 ± 0.06	0.72 ± 0.07
