## Supplementary Table S4 for "Generation and characterisation of an *Arabidopsis thaliana f3h*/*fls1*/*ans* triple mutant that accumulates eriodictyol derivatives"

### Sheet: HDMSe_Standards_POS_&_NEG_RES
Supplementary Table S4: Annotation of the eriodictyol and dihydroquercetin profile of siliques of A. thaliana wildtypes and f3h/fls1/ans mutant. The profile was generated by high resolution mass spectrometry and travelling wave ion mobility (UPLC-TWIMS-QToF) in electrospray ionisation (ESI)+ and ESI- mode. The table describes the profile of four biological replicates of the f3h/fls1/ans mutant (s…
			in house standard library								HDMSe_POS_RES							HDMSe_NEG_RES
genotype (sample)	peak no.	compound	molecular formula	RT (min)	theorical M+H	CCS (Ǻ2)	theorical M+Na	CCS (Ǻ2)	M-H	CCS (Ǻ2)	adducts	m/z	mass error (ppm)	RT (min)	CCS (Ǻ2)	CCS delta (%)	Total Fragments Found	adducts	m/z	mass error (ppm)	RT (min)	CCS (Ǻ2)	CCS delta (%)
Col-0 (E)		dihydroquercetin									+H, +Na	305.066	1.64475	11.1885	164.972	0.31398	0	-H	303.051	-1.17411	11.1823	161.951	-2.02153
		quercetin									+H	303.051	2.20443	14.5495	160.154	-0.553745	0
		quercetin-3-O-glucoside									+Na, +H	487.086	2.11099	13.2742	207.993	-0.320981	0
		eriodictyol																-H	287.057	2.64691	14.0514	160.775	-2.07997
		dihydroquercetin hexoside 02																-H	465.103	-2.21371	9.93024	186.189
Col-0 (F)		dihydroquercetin									+H, +Na	305.065	-1.05973	11.1881	165.16	0.428587	0	-H	303.052	2.09533	11.1831	161.972	-2.00901
		eriodictyol									+H	289.071	1.49666	14.0522	162.084	-0.147095	0	-H	287.056	-1.95108	14.0463	161.263	-1.78259
		quercetin									+H	303.05	0.858359	14.5773	160.948	-0.0609987	0
		quercetin-3-O-glucoside									+Na, +H	487.087	4.36911	13.2741	208.206	-0.219233	8
		eriodictyol-7-O-glucoside																-H	449.109	0.978046	11.4592	188.284	-1.63036
		dihydroquercetin hexoside 01																-H	465.103	-1.81883	8.22558	191.029
		dihydroquercetin hexoside 02																-H	465.104	-0.369548	9.92879	185.803
		dihydroquercetin hexoside 03																-H	465.103	-0.850348	11.0552	189.98
f3h/fls1/ans (G)	1	eriodictyol trihexoside 01	C33H42O21		775.229		797.211		773.215		+Na, +K, +NH4	797.212	0.958797	8.65847	257.757		0	-H, +Cl, +HCOO	773.217	3.23002	8.65642	251.561
	2	eriodictyol dihexoside 01	C27H32O16		613.176		635.158		611.162		+Na, +K	635.157	-1.59031	9.59601	247.391		0	-H	611.162	-0.0433968	9.33967	235.486
	3	eriodictyol dihexoside 02	C27H32O16		613.176		635.158		611.162		+Na	635.157	-1.84583	9.95912	229.91		0	+CH3COO	671.184	0.985451	10.2355	237.104
	4	eriodictyol trihexoside 02	C33H42O21		775.229		797.211		773.215									-H	773.214	-0.645201	10.3358	247.245
	5	eriodictyol dihexoside 03	C27H32O16		613.176		635.158		611.162		+Na, +K	635.158	-1.08348	10.7453	229.904		0
	6	eriodictyol dihexoside 04	C27H32O16		613.176		635.158		611.162		+Na, +H, +K, +NH4	635.157	-2.50266	11.276	228.788		0	-H, +Cl	611.162	-0.273062	11.2818	219.268
	7	eriodictyol-7-O-glucoside	C21H22O11	11.45	451.123	207.25	473.105	196.68	449.109	190.81	+Na, +H	473.105	-0.701077	11.4541	197.122	0.204239	4	-H	449.11	2.93268	11.458	187.489	-2.04549
	8	eriodictyol glucoside	C21H22O11		451.123		473.105		449.109		+Na	473.105	-0.56372	12.8883	195.14		0	-H	449.11	2.95498	12.8881	183.364
	9	eriodictyol rutinoside or neohesperidoside 01	C27H32O15		597.181		619.163		595.167		+Na, +H, +K	619.162	-1.55943	13.1451	226.642		0
	10	eriodictyol rutinoside or neohesperidoside 02	C27H32O15		597.181		619.163		595.167		+Na	619.163	-0.22385	13.6793	224.862		0	-H, +Cl	595.167	-0.101293	13.1447	225.2
	11	eriodictyol	C15H12O6	14.04	289.071	288.06	311.053	288.06	287.056	288.063	+H	289.071	0.847218	14.0544	161.542	-0.48119	7	-H	287.057	2.44882	14.0532	160.644	-2.15991
		eriocitrin	C27H32O15	11.58	597.181	240.54	619.163	225.15	595.167
		dihydroquercetin hexoside 01	C21H22O12		467.118		489.1		465.104		+Na	489.101	1.85688	8.17825	214.419		0	-H	465.105	2.91476	7.71741	209.979
		dihydroquercetin hexoside 02	C21H22O12		467.118		489.1		465.104		+Na	489.101	0.945308	9.9151	206.372		0	-H	465.105	1.68617	9.93253	185.508
		dihydroquercetin isomer or fragment	C15H12O7		305.066		327.048		303.051		+H	305.066	1.57515	10.7058	164.575		0	-H	303.051	1.03086	10.709	161.207
		dihydroquercetin hexoside 03	C21H22O12		467.118		489.1		465.104		+Na, +K	489.1	-0.113167	11.0499	208.134		0	-H	465.104	0.786689	11.3417	189.417
		dihydroquercetin	C15H12O7	11.18	305.066	164.46	327.048	180.05	303.051	162.64	+H	305.066	2.8037	11.1874	164.588	0.080657	0	-H	303.052	2.11304	11.1839	161.904	-2.05002
f3h/fls1/ans (B)	1	eriodictyol trihexoside 01	C33H42O21		775.229		797.211		773.215		+Na	797.213	1.87115	8.66027	258.566		0	-H, +HCOO	773.214	-0.527355	8.65598	252.334
	2	eriodictyol dihexoside 01	C27H32O16		613.176		635.158		611.162		+Na, +K	635.157	-1.23837	9.59799	247.961		0	+CH3COO	671.183	-0.0288742	9.40123	236.885
	3	eriodictyol dihexoside 02	C27H32O16		613.176		635.158		611.162		+Na	635.155	-4.56121	9.95967	230.244		0	+CH3COO	671.183	-0.437538	10.2365	236.883
	4	eriodictyol trihexoside 02	C33H42O21		775.229		797.211		773.215		+Na	797.211	0.203402	10.4593	256.998		0	-H	773.214	-0.471014	10.3356	246.967
	5	eriodictyol dihexoside 03	C27H32O16		613.176		635.158		611.162		+Na, +K	635.158	-1.14284	10.6725	241.411		0
	6	eriodictyol dihexoside 04	C27H32O16		613.176		635.158		611.162		+Na, +H, +K, +NH4	635.158	0.288892	11.2774	228.95		0	+CH3COO	671.183	-0.459547	11.6865	243.692
	7	eriodictyol-7-O-glucoside	C21H22O11	11.45	451.123	207.25	473.105	196.68	449.109	190.81	+Na, +H	473.105	-1.00793	11.4527	196.481	-0.121856	4	-H	449.11	2.09292	11.4561	186.991	-2.30544
	8	eriodictyol glucoside	C21H22O11		451.123		473.105		449.109		+Na, +H, +K	473.105	-0.346496	12.8875	194.96		0	-H	449.11	2.21423	12.8886	183.509
	9	eriodictyol rutinoside or neohesperidoside 01	C27H32O15		597.181		619.163		595.167		+Na, +H, +K	619.163	-0.786066	13.1494	226.714		0
	10	eriodictyol rutinoside or neohesperidoside 02	C27H32O15		597.181		619.163		595.167		+Na	619.162	-1.18131	13.676	225.034		0	-H, +Cl	595.167	0.78437	13.1443	225.209
	11	eriodictyol	C15H12O6	14.04	289.071	288.06	311.053	288.06	287.056	288.063	+H	289.071	2.31216	14.054	162.08	-0.14968	14	-H	287.057	2.16456	14.0488	160.792	-2.06932
		eriocitrin	C27H32O15	11.58	597.181	240.54	619.163	225.15	595.167
		dihydroquercetin hexoside 01	C21H22O12		467.118		489.1		465.104		+Na	489.101	1.78284	8.17878	214.33		0	-H	465.104	0.67778	8.17969	192.323
		dihydroquercetin hexoside 02	C21H22O12		467.118		489.1		465.104		+Na	489.1	-0.0681723	9.91005	206.13		0	-H	465.105	1.41571	9.59556	186.756
		dihydroquercetin isomer or fragment	C15H12O7		305.066		327.048		303.051		+H	305.066	1.49363	10.7115	164.061		0
		dihydroquercetin hexoside 03	C21H22O12		467.118		489.1		465.104		+Na	489.1	-0.79361	11.044	195.513		0	-H	465.104	-0.421312	11.3315	189.299
		dihydroquercetin	C15H12O7	11.18	305.066	164.46	327.048	180.05	303.051	162.64	+H, +Na	305.066	1.01526	11.1854	164.404	-0.0313795	0	-H	303.051	0.473912	11.1822	161.56	-2.25839
f3h/fls1/ans (A)	1	eriodictyol trihexoside 01	C33H42O21		775.229		797.211		773.215		+Na, +NH4	797.212	1.02834	8.66117	258.328		0	-H, +Cl, +HCOO	773.216	1.53573	8.65346	252.242
	2	eriodictyol dihexoside 01	C27H32O16		613.176		635.158		611.162		+Na	635.157	-1.75388	9.60001	230.951		0	-H	611.161	-1.02812	9.95552	226.983
	3	eriodictyol dihexoside 02	C27H32O16		613.176		635.158		611.162		+Na	635.157	-1.3531	9.96027	229.658		0	+CH3COO	671.183	-0.566357	10.2359	236.887
	4	eriodictyol trihexoside 02	C33H42O21		775.229		797.211		773.215		+Na	797.21	-1.5897	10.4543	256.644		0	-H	773.214	-1.31449	10.5953	251.889
	5	eriodictyol dihexoside 03	C27H32O16		613.176		635.158		611.162		+Na, +K	635.158	-0.732194	10.7479	229.952		0
	6	eriodictyol dihexoside 04	C27H32O16		613.176		635.158		611.162		+Na, +H, +K, +NH4	635.157	-2.0872	11.2767	228.929		0	+CH3COO	671.183	0.333577	11.6849	243.618
	7	eriodictyol-7-O-glucoside	C21H22O11	11.45	451.123	207.25	473.105	196.68	449.109	190.81	+Na, +H, +K	473.106	0.499702	11.4527	196.777	0.0286683	3	-H	449.111	4.62911	11.452	186.877	-2.36511
	8	eriodictyol glucoside	C21H22O11		451.123		473.105		449.109		+Na, +H	473.105	-0.665185	12.8883	194.868		0	-H	449.11	2.53967	12.8895	183.576
	9	eriodictyol rutinoside or neohesperidoside 01	C27H32O15		597.181		619.163		595.167		+Na, +H, +K	619.163	-0.500793	13.1482	226.446		0
	10	eriodictyol rutinoside or neohesperidoside 02	C27H32O15		597.181		619.163		595.167		+Na	619.163	-0.925568	13.6791	224.913		0	-H, +Cl	595.167	0.357233	13.1414	225.22
	11	eriodictyol	C15H12O6	14.04	289.071	288.06	311.053	288.06	287.056	288.063	+H	289.071	2.36365	14.0552	161.789	-0.32915	12	-H	287.057	1.42898	14.051	161.999	-1.33409
		eriocitrin	C27H32O15	11.58	597.181	240.54	619.163	225.15	595.167
		dihydroquercetin hexoside 01	C21H22O12		467.118		489.1		465.104		+Na	489.101	1.04233	8.17614	214.34		0	-H	465.105	1.65295	8.17579	192.133
		dihydroquercetin hexoside 02	C21H22O12		467.118		489.1		465.104		+Na	489.101	1.17268	9.9107	206.199		0	-H	465.105	1.80755	9.59492	186.744
		dihydroquercetin isomer or fragment	C15H12O7		305.066		327.048		303.051		+H	305.066	1.84923	10.7101	163.951		0
		dihydroquercetin hexoside 03	C21H22O12		467.118		489.1		465.104		+Na, +K	489.101	0.491183	11.0491	208.014		0	-H	465.104	1.27341	11.3302	188.869
		dihydroquercetin	C15H12O7	11.18	305.066	164.46	327.048	180.05	303.051	162.64	+H, +Na	305.066	0.563174	11.184	164.304	-0.0919116	1	-H	303.051	0.841523	11.1824	161.477	-2.30861
f3h/fls1/ans (H)	1	eriodictyol trihexoside 01	C33H42O21		775.229		797.211		773.215		+Na, +NH4	797.211	-0.0762895	8.65859	257.734		0	-H, +Cl, +HCOO	773.215	0.439516	8.65407	251.53
	2	eriodictyol dihexoside 01	C27H32O16		613.176		635.158		611.162		+Na, +K	635.157	-1.46371	9.5987	247.608		0	-H	611.161	-1.45095	9.34204	235.636
	3	eriodictyol dihexoside 02	C27H32O16		613.176		635.158		611.162		+Na	635.156	-2.85518	9.96064	229.57		0	+CH3COO	671.183	-0.116387	10.2349	236.683
	4	eriodictyol trihexoside 02	C33H42O21		775.229		797.211		773.215									-H	773.214	-0.515331	10.4501	249.151
	5	eriodictyol dihexoside 03	C27H32O16		613.176		635.158		611.162		+Na	635.156	-2.8101	10.6714	241.407		0
	6	eriodictyol dihexoside 04	C27H32O16		613.176		635.158		611.162		+Na, +H, +K, +NH4	635.157	-2.30548	11.2758	228.734		0	-H	611.161	-1.39204	11.4895	219.303
	7	eriodictyol-7-O-glucoside	C21H22O11	11.45	451.123	207.25	473.105	196.68	449.109	190.81	+Na, +H, +K	473.106	0.650945	11.4555	197.035	0.160073	8	-H	449.11	2.78231	11.4539	187.139	-2.22836
	8	eriodictyol glucoside	C21H22O11		451.123		473.105		449.109		+Na, +H	473.105	-0.730292	12.8838	195.245		0	-H	449.11	2.71317	12.8885	183.37
	9	eriodictyol rutinoside or neohesperidoside 01	C27H32O15		597.181		619.163		595.167		+Na, +H, +K	619.163	-0.806243	13.1445	226.723		0
	10	eriodictyol rutinoside or neohesperidoside 02	C27H32O15		597.181		619.163		595.167		+Na	619.163	0.275137	13.6785	224.91		0	-H, +Cl	595.167	-0.0246607	13.1396	225.099
	11	eriodictyol	C15H12O6	14.04	289.071	288.06	311.053	288.06	287.056	288.063	+H	289.071	1.34176	14.0537	161.45	-0.537695	9	-H	287.056	1.17015	14.0504	160.364	-2.33004
		eriocitrin	C27H32O15	11.58	597.181	240.54	619.163	225.15	595.167
		dihydroquercetin hexoside 01	C21H22O12		467.118		489.1		465.104		+Na	489.101	1.78954	8.17528	214.36		0	-H	465.104	0.0327735	8.17701	211.122
		dihydroquercetin hexoside 02	C21H22O12		467.118		489.1		465.104		+Na	489.1	-0.139899	9.90646	206.757		0	-H	465.104	0.344505	9.59177	186.828
		dihydroquercetin isomer or fragment	C15H12O7		305.066		327.048		303.051		+H	305.066	1.53477	10.7053	164.557		0	-H	303.051	-0.121544	10.7073	160.966
		dihydroquercetin hexoside 03	C21H22O12		467.118		489.1		465.104		+Na, +K	489.1	-0.511382	11.0492	208.108		0	-H	465.104	-0.0989335	10.6695	186.79
		dihydroquercetin	C15H12O7	11.18	305.066	164.46	327.048	180.05	303.051	162.64	+H, +Na	305.066	2.77224	11.1842	164.88	0.258236	0	-H	303.051	1.51094	11.1816	161.754	-2.14072
