## Supplementary Table S5 for "Generation and characterisation of an *Arabidopsis thaliana f3h*/*fls1*/*ans* triple mutant that accumulates eriodictyol derivatives"

### Sheet: UPLC-MSMS_quantification
Supplementary Table S5: Polyphenol quantification in siliques of A. thaliana wildtype and f3h/fls1/ans mutant. The mean polyphenol concentration in mg/100 g dry weight quantified by UPLC-MS/MS.
genotype	sample	eriodictyol	kaempferol	quercetin	dihydroquercetin	kaempferol-3-O-glucoside	quercetin-3-O-glucoside	quercetin-3,4-O-diglucoside	eriodictyol-7-O-glucoside
Col-0	E	0.079	<LQ	0	0	0.01	1.868	0.223	0
Col-0	F	0	<LQ	0	0.315	0.128	1.464	0.314	0
f3h/fls1/ans	G	0.834	0	0.594	0.179	0	0	0	0.482
f3h/fls1/ans	B	25.128	0	0.648	1.671	0	0	0	0.772
f3h/fls1/ans	A	21.898	0	0.949	2.032	0	0	0	1.194
f3h/fls1/ans	H	3.6	0	0.472	0.275	0	0	0	1.705
*LQ: limit of quantification.
