## Supplementary Table S6 for "Generation and characterisation of an *Arabidopsis thaliana f3h*/*fls1*/*ans* triple mutant that accumulates eriodictyol derivatives"

### Sheet: UPLC-MSMS_fragmentation
Supplementary Table S6: Dihydroquercetin and eriodictyol profile of siliques of A. thaliana f3h/fls1/ans mutant. The dihydroquercetin and eriodictyol profile of siliques of four biological replicates were analysed by targeted ultra performance liquid chromatography mass spectrometry (UPLC-MS/MS) in electrospray ionisation (ESI)- and ESI+ mode. RT, retention time; ppm, parts per million.
		ESI- mode					ESI+ mode
compound	molecular formula	RT (min)	theorical M-H	theorical M-H	mass error (ppm)	fragments	RT (min)	theorical M+H	M+H	mass error (ppm)	fragments	theorical M+Na	M+Na	mass error (ppm)	fragments
eriodictyol trihexoside	C33H42O21	8.66	773.215	773.216	-1.57	611.1606; 449.1086; 287.0552; 253.0249; 151.0029; 135.0442	8.66	775.229	775.23	-0.59	613.1791; 451.1237; 289.0713	797.211	797.211	0.23	635.1595; 473.1595
eriodictyol dihexoside	C27H32O16	9.34	611.162	611.162	-1.06	449.1074; 287.0552; 151.0029; 135.0442	9.34	613.176				635.158	635.161	-4.95	613.1791; 289.0713
eriodictyol dihexoside	C27H32O16	10.24	611.162	611.162	0.25	567.3043; 465.1006; 287.0562; 151.0029; 135.0442	10.24	613.176				635.158	635.155	4.65	451.1246; 305.0660; 289.0710; 287.0543; 153.0189; 123.0444
eriodictyol trihexoside	C33H42O21	10.34	773.215	773.215	-0.67	611.1624; 465.1035; 437.1081; 287.0558; 151.0045; 135.0448	10.34	775.229				797.211	797.211	-0.15	635.1674; 411.2019; 379.1898; 289.0595
eriodictyol dihexoside	C27H32O16	10.75	611.162	611.162	0.09	465.1038; 449.1059; 287.0558; 151.0045; 135.0448	10.75	613.176				635.158	635.161	-4.95	509.1118; 451.1234; 289.0714; 231.0656; 153.0189; 123.0442
eriodictyol dihexoside	C27H32O16	11.28	611.162	611.162	0.09	465.1038; 449.1059; 287.0558; 151.0045; 135.0448	11.28	613.176				635.158	635.155	4.65	451.1263; 289.0711; 473.1059
eriodyctiol-7-O-glucoside	C21H22O11	11.46	449.109	449.106	5.86	287.0545; 151.0021	11.46	451.123				473.105	473.103	4.72	289.0713; 153.0186
eridictyol glucoside	C21H22O11	12.89	449.109	449.111	-5.27	287.0548; 151.0021	12.89	451.123				473.105	473.101	8.31	289.0706; 153.0186
eriodictyol rutinoside or neohesperidoside	C27H32O15	13.14	595.167	595.166	1.83	449.1079; 433.1131; 287.0550; 151.0030	13.14	597.181	597.182	-1.09	435.1292; 417.1187; 289.0707; 153.020; 129.0539	619.163
eriodictyol rutinoside or neohesperidoside	C27H32O15	13.68	595.167	595.168	-2.03	449.1082; 287.0547; 151.0021; 135.0430	13.68	597.181	597.18	2.6	419.2491; 289.0861; 257.1878; 165.1382	619.163
dihydroquercetin hexoside	C21H22O12	7.72	465.104	465.105	-1.62	303.0501; 285.0392	7.72	467.118	467.12	-2.98	289.0705; 271.0594; 139.0390; 135.0445; 123.0451	489.1
dihydroquercetin hexoside	C21H22O12	9.93	465.104	465.105	-1.62	421.2429; 303.0518	9.93	467.118				489.1	489.099	2.96	259.0602; 153.0183
dihydroquercetin isomer	C15H12O7	10.71	303.051	303.052	-1.91	285.039	10.71	305.065				327.048
dihydroquercetin hexoside	C21H22O12	11.34	465.104	465.105	-1.62	421.2429; 303.0518	11.34	467.118				489.1	489.104	-7.47	259.0602; 153.0183
